# Transcriptional characterization of iPSC-derived microglia as a model for therapeutic development in neurodegeneration

**DOI:** 10.1101/2023.03.09.531934

**Authors:** Gokul Ramaswami, Yeliz Yuva-Aydemir, Brynn Akerberg, Bryan Matthews, Jenna Williams, Gabriel Golczer, Jiaqi Huang, Dann Huh, Linda C. Burkly, Sandra J. Engle, Alfica Sehgal, Alla A. Sigova, Robert T. Fremeau, Yuting Liu, David Bumcrot

## Abstract

**Background:** Microglia are the resident immune cells in the brain that play a key role in driving neuroinflammation, a hallmark of neurodegenerative disorders. Inducible microglia-like cells have been developed as an in vitro platform for molecular and therapeutic hypothesis generation and testing. However, there has been no systematic assessment of similarity of these cells to primary human microglia along with their responsiveness to external cues expected of primary cells in the brain.

**Methods:** In this study, we performed transcriptional characterization of commercially available human inducible pluripotent stem cell (iPSC)-derived microglia-like (iMGL) cells by bulk and single cell RNA sequencing to assess their similarity with primary human microglia. To evaluate their stimulation responsiveness, iMGL cells were treated with Liver X Receptor (LXR) pathway agonists and their transcriptional responses characterized by bulk and single cell RNA sequencing.

**Results:** Bulk transcriptome analyses demonstrate that iMGL cells have a similar overall expression profile to freshly isolated human primary microglia and express many key microglial transcription factors and functional and disease-associated genes. Notably, at the single-cell level, iMGL cells exhibit distinct transcriptional subpopulations, representing both homeostatic and activated states present in normal and diseased primary microglia. Treatment of iMGL cells with LXR pathway agonists induces robust transcriptional changes in lipid metabolism and cell cycle at the bulk level. At the single cell level, we observe heterogeneity in responses between cell subpopulations in homeostatic and activated states and deconvolute bulk expression changes into their corresponding single cell states.

**Conclusions:** In summary, our results demonstrate that iMGL cells exhibit a complex transcriptional profile and responsiveness, reminiscent of in vivo microglia, and thus represent a promising model system for therapeutic development in neurodegeneration.
