## Supplementary Table 1 for "Transcriptional characterization of iPSC-derived microglia as a model for therapeutic development in neurodegeneration"

### Sheet: STable_1_bulk_sampleInfo
Sample_Name	Source	Cell_Type	Other_Info	replicate	Total_Read_Pairs	Uniquely_mapped_reads_Ratio	Library_type	Duplicate_Reads_Percent
D1_rep1	This_Study	Commercial_iMGL	D1	rep1	163566616	0.8286	Paired	51.0409
D1_rep2	This_Study	Commercial_iMGL	D1	rep2	135740598	0.8079	Paired	48.5301
D1_rep3	This_Study	Commercial_iMGL	D1	rep3	137098208	0.7709	Paired	49.5936
D2_rep1	This_Study	Commercial_iMGL	D2	rep1	126038820	0.7762	Paired	46.7508
D2_rep2	This_Study	Commercial_iMGL	D2	rep2	145132380	0.7792	Paired	48.9338
D2_rep3	This_Study	Commercial_iMGL	D2	rep3	111085445	0.7738	Paired	45.1768
D3_rep1	This_Study	Commercial_iMGL	D3	rep1	159771765	0.7577	Paired	71.2902
D3_rep2	This_Study	Commercial_iMGL	D3	rep2	182023024	0.7629	Paired	66.9981
D3_rep3	This_Study	Commercial_iMGL	D3	rep3	145863171	0.796	Paired	60.1333
D4_rep1	This_Study	Commercial_iMGL	D4	rep1	125651628	0.8481	Paired	50.4785
D4_rep2	This_Study	Commercial_iMGL	D4	rep2	118534158	0.7966	Paired	46.5247
D4_rep3	This_Study	Commercial_iMGL	D4	rep3	109783192	0.8199	Paired	47.7424
D0_rep1	This_Study	Commercial_iMGL	D0	rep1	132118747	0.8389	Paired	50.9004
D0_rep2	This_Study	Commercial_iMGL	D0	rep2	149809612	0.8155	Paired	53.2366
D0_rep3	This_Study	Commercial_iMGL	D0	rep3	115901378	0.8109	Paired	49.1218
Galatro_ExVivo_81-M_rep1	Galatro	ExVivo	81-M	rep1	34018437	0.92	Paired	9.82
Galatro_ExVivo_102-M_rep1	Galatro	ExVivo	102-M	rep1	23315839	0.92	Paired	9.33
Galatro_ExVivo_56-F_rep1	Galatro	ExVivo	56-F	rep1	29251049	0.91	Paired	15.89
Galatro_ExVivo_85-M_rep1	Galatro	ExVivo	85-M	rep1	21476207	0.92	Paired	12.8
Galatro_ExVivo_67-M_rep1	Galatro	ExVivo	67-M	rep1	22085926	0.92	Paired	12.17
Galatro_ExVivo_84-F_rep1	Galatro	ExVivo	84-F	rep1	20157367	0.65	Paired	31.88
Galatro_ExVivo_62-M_rep1	Galatro	ExVivo	62-M	rep1	34663251	0.88	Paired	6.36
Galatro_ExVivo_56-M_rep1	Galatro	ExVivo	56-M	rep1	35195628	0.8	Paired	16.19
Galatro_ExVivo_78-M_rep1	Galatro	ExVivo	78-M	rep1	30785924	0.85	Paired	10.78
Galatro_ExVivo_78-M_rep2	Galatro	ExVivo	78-M	rep2	30137986	0.9	Paired	8.33
Galatro_ExVivo_74-M_rep1	Galatro	ExVivo	74-M	rep1	37340189	0.9	Paired	8.85
Galatro_ExVivo_84-M_rep1	Galatro	ExVivo	84-M	rep1	30138382	0.82	Paired	13.31
Galatro_ExVivo_57-F_rep1	Galatro	ExVivo	57-F	rep1	32386744	0.89	Paired	12.16
Galatro_ExVivo_44-M_rep1	Galatro	ExVivo	44-M	rep1	35235027	0.81	Paired	16.23
Galatro_ExVivo_98-F_rep1	Galatro	ExVivo	98-F	rep1	33776611	0.85	Paired	10.73
Galatro_ExVivo_64-M_rep2	Galatro	ExVivo	64-M	rep2	32649728	0.87	Paired	10.55
Galatro_ExVivo_67-M_rep2	Galatro	ExVivo	67-M	rep2	28133768	0.88	Paired	6.86
Galatro_ExVivo_37-M_rep2	Galatro	ExVivo	37-M	rep2	31701150	0.62	Paired	29
Galatro_ExVivo_40-M_rep1	Galatro	ExVivo	40-M	rep1	35373594	0.82	Paired	13.71
Galatro_ExVivo_43-M_rep1	Galatro	ExVivo	43-M	rep1	29287732	0.85	Paired	9.03
Galatro_ExVivo_66-M_rep2	Galatro	ExVivo	66-M	rep2	35060685	0.89	Paired	7.57
Gosselin_ExVivo_HMG002-S002_rep1	Gosselin	ExVivo	HMG002-S002	rep1	29956576	0.88	Single	65.56
Gosselin_ExVivo_HMG003-S003_rep1	Gosselin	ExVivo	HMG003-S003	rep1	27393100	0.89	Single	54.23
Gosselin_ExVivo_HMG003-S029_rep1	Gosselin	ExVivo	HMG003-S029	rep1	30533803	0.9	Single	48.18
Gosselin_ExVivo_HMG005-S006_rep1	Gosselin	ExVivo	HMG005-S006	rep1	47825542	0.89	Single	79.36
Gosselin_ExVivo_HMG007-S009_rep1	Gosselin	ExVivo	HMG007-S009	rep1	47972718	0.89	Single	73.56
Gosselin_ExVivo_HMG008-S011_rep1	Gosselin	ExVivo	HMG008-S011	rep1	25921092	0.76	Single	82
Gosselin_ExVivo_HMG008-S012_rep1	Gosselin	ExVivo	HMG008-S012	rep1	29382851	0.83	Single	71.27
Gosselin_ExVivo_HMG010-S016_rep1	Gosselin	ExVivo	HMG010-S016	rep1	25950344	0.88	Single	51.51
Gosselin_ExVivo_HMG011-S017_rep1	Gosselin	ExVivo	HMG011-S017	rep1	41825726	0.9	Single	60.45
Gosselin_ExVivo_HMG014-S020_rep1	Gosselin	ExVivo	HMG014-S020	rep1	18835508	0.82	Single	61.17
Gosselin_ExVivo_HMG015-S022_rep1	Gosselin	ExVivo	HMG015-S022	rep1	31317917	0.9	Single	58.98
Gosselin_ExVivo_HMG016-S023_rep1	Gosselin	ExVivo	HMG016-S023	rep1	30443825	0.91	Single	62.59
Gosselin_ExVivo_HMG017-S025_rep1	Gosselin	ExVivo	HMG017-S025	rep1	33910246	0.9	Single	63.66
Gosselin_ExVivo_HMG018-S026_rep1	Gosselin	ExVivo	HMG018-S026	rep1	17934528	0.85	Single	48.44
Gosselin_ExVivo_HMG019-S027_rep1	Gosselin	ExVivo	HMG019-S027	rep1	29809150	0.9	Single	51.84
Gosselin_ExVivo_HMG021-S031_rep1	Gosselin	ExVivo	HMG021-S031	rep1	32276231	0.89	Single	51.9
Gosselin_ExVivo_HMG024-S034_rep1	Gosselin	ExVivo	HMG024-S034	rep1	40053593	0.93	Single	56.56
Gosselin_ExVivo_HMG025-S036_rep1	Gosselin	ExVivo	HMG025-S036	rep1	47461091	0.92	Single	58.01
Gosselin_ExVivo_HMG026-S037_rep1	Gosselin	ExVivo	HMG026-S037	rep1	38152400	0.93	Single	55.75
Gosselin_ExVivo_HMG029-S040_rep1	Gosselin	ExVivo	HMG029-S040	rep1	47157743	0.91	Single	63.23
Gosselin_ExVivo_HMG031-S043_rep1	Gosselin	ExVivo	HMG031-S043	rep1	38332603	0.92	Single	66.26
Gosselin_ExVivo_HMG035-S047_rep1	Gosselin	ExVivo	HMG035-S047	rep1	44448509	0.91	Single	64.02
Gosselin_Monocyte_HMG016-S055_rep1	Gosselin	Monocyte	HMG016-S055	rep1	20970564	0.87	Single	57.92
Gosselin_Monocyte_HMG017-S056_rep1	Gosselin	Monocyte	HMG017-S056	rep1	29649001	0.86	Single	72.32
Gosselin_Monocyte_HMG018-S057_rep1	Gosselin	Monocyte	HMG018-S057	rep1	20819839	0.8	Single	68.16
Gosselin_Monocyte_HMG023-S060_rep1	Gosselin	Monocyte	HMG023-S060	rep1	25772335	0.87	Single	59.97
Gosselin_Monocyte_HMG024-S061_rep1	Gosselin	Monocyte	HMG024-S061	rep1	24835755	0.85	Single	70.66
Gosselin_Monocyte_HMG025-S062_rep1	Gosselin	Monocyte	HMG025-S062	rep1	35735422	0.87	Single	75.02
Gosselin_Monocyte_HMG026-S063_rep1	Gosselin	Monocyte	HMG026-S063	rep1	28432507	0.87	Single	86.73
Gosselin_InVitro_24h-HMG003-S029_rep1	Gosselin	InVitro	24h-HMG003-S029	rep1	36072088	0.9	Single	57
Gosselin_InVitro_6h-HMG023-S033_rep1	Gosselin	InVitro	6h-HMG023-S033	rep1	37755021	0.93	Single	63.53
Gosselin_InVitro_7d-HMG008-S014_rep1	Gosselin	InVitro	7d-HMG008-S014	rep1	31114937	0.82	Single	75.05
Gosselin_InVitro_7d-HMG015-S022_rep1	Gosselin	InVitro	7d-HMG015-S022	rep1	33661804	0.9	Single	76.61
Gosselin_InVitro_7d-HMG017-S025_rep1	Gosselin	InVitro	7d-HMG017-S025	rep1	27006464	0.9	Single	71.02
Gosselin_InVitro_10d-HMG005-S006_rep1	Gosselin	InVitro	10d-HMG005-S006	rep1	25396011	0.83	Single	79.32
Hasselmann_iPSC_AICS_rep1	Hasselmann	Alternative_iMGL	AICS	rep1	36921111	0.76	Single	69.89
Hasselmann_iPSC_AICS_rep2	Hasselmann	Alternative_iMGL	AICS	rep2	36738072	0.75	Single	73.74
Hasselmann_iPSC_AICS_rep3	Hasselmann	Alternative_iMGL	AICS	rep3	45889380	0.79	Single	72.55
Hasselmann_iPSC_AICS_rep4	Hasselmann	Alternative_iMGL	AICS	rep4	39186581	0.76	Single	70.1
Hasselmann_iPSC_AICS_rep5	Hasselmann	Alternative_iMGL	AICS	rep5	40022176	0.77	Single	68.52
Hasselmann_iPSC_AICS_rep6	Hasselmann	Alternative_iMGL	AICS	rep6	60114747	0.79	Single	77.68
Hasselmann_xMG_tenC_rep1	Hasselmann	xMG	tenC	rep1	37418467	0.75	Single	60.59
Hasselmann_xMG_tenC_rep2	Hasselmann	xMG	tenC	rep2	41602039	0.75	Single	63.08
Hasselmann_xMG_tenC_rep3	Hasselmann	xMG	tenC	rep3	42525968	0.78	Single	63.89
Hasselmann_xMG_tenC_rep4	Hasselmann	xMG	tenC	rep4	40675926	0.78	Single	64.3
Hasselmann_xMG_CDI_rep1	Hasselmann	xMG	CDI	rep1	35612472	0.72	Single	62.66
Hasselmann_xMG_CDI_rep2	Hasselmann	xMG	CDI	rep2	41065785	0.69	Single	65.02
Hasselmann_xMG_CDI_rep3	Hasselmann	xMG	CDI	rep3	42948126	0.7	Single	65.18
Hasselmann_xMG_CDI_rep4	Hasselmann	xMG	CDI	rep4	39072065	0.67	Single	63.45
Hasselmann_xMG_CDI_rep5	Hasselmann	xMG	CDI	rep5	40867187	0.66	Single	62.94
Hasselmann_xMG_CDI_rep6	Hasselmann	xMG	CDI	rep6	37621533	0.64	Single	62.96
Olah_ExVivo_A_rep1	Olah	ExVivo	A	rep1	16641021	0.8	Paired	34.96
Olah_ExVivo_B_rep1	Olah	ExVivo	B	rep1	11859679	0.76	Paired	23.33
Olah_ExVivo_C_rep1	Olah	ExVivo	C	rep1	22618251	0.78	Paired	39.73
Olah_ExVivo_D_rep1	Olah	ExVivo	D	rep1	19362923	0.8	Paired	34.94
Olah_ExVivo_E_rep1	Olah	ExVivo	E	rep1	46228355	0.78	Paired	41.1
Olah_ExVivo_F_rep1	Olah	ExVivo	F	rep1	20700779	0.78	Paired	18.23
Olah_ExVivo_G_rep1	Olah	ExVivo	G	rep1	30245995	0.82	Paired	34.1
Olah_ExVivo_H_rep1	Olah	ExVivo	H	rep1	16817727	0.8	Paired	27.03
Olah_ExVivo_I_rep1	Olah	ExVivo	I	rep1	24651196	0.74	Paired	37.3
Svoboda_iPSC_60day_rep1	Svoboda	Alternative_iMGL	60day	rep1	41209000	0.78	Single	78.39
Svoboda_iPSC_60day_rep2	Svoboda	Alternative_iMGL	60day	rep2	44400327	0.78	Single	78.58
Svoboda_iPSC_60day_rep3	Svoboda	Alternative_iMGL	60day	rep3	47762384	0.79	Single	79.66
Svoboda_iPSC_60day_rep4	Svoboda	Alternative_iMGL	60day	rep4	40008848	0.78	Single	76.81
Svoboda_iPSC_60day_rep5	Svoboda	Alternative_iMGL	60day	rep5	39376926	0.78	Single	77.4
Svoboda_iPSC_60day_rep6	Svoboda	Alternative_iMGL	60day	rep6	46144892	0.78	Single	76.09
Svoboda_xMG_60day_rep1	Svoboda	xMG	60day	rep1	48741175	0.83	Single	69.18
Svoboda_xMG_60day_rep2	Svoboda	xMG	60day	rep2	46358238	0.82	Single	67.78
Svoboda_xMG_60day_rep3	Svoboda	xMG	60day	rep3	40632150	0.75	Single	61.94
Svoboda_xMG_60day_rep4	Svoboda	xMG	60day	rep4	42127670	0.76	Single	63.03
Svoboda_xMG_60day_rep5	Svoboda	xMG	60day	rep5	43494877	0.76	Single	64.34
Svoboda_xMG_60day_rep6	Svoboda	xMG	60day	rep6	46454871	0.76	Single	63.12
